# Expanding the toolbox of probiotic *Escherichia coli* Nissle 1917 for synthetic biology

**DOI:** 10.1101/2023.06.05.543671

**Authors:** Fang Ba, Yufei Zhang, Xiangyang Ji, Wan-Qiu Liu, Shengjie Ling, Jian Li

**Affiliations:** School of Physical Science and Technology, ShanghaiTech University, Shanghai, 201210, China

**Author notes:** Corresponding author. (J.L.) **Corresponding Author** Jian Li - School of Physical Science and Technology, ShanghaiTech University, Shanghai 201210, China.

**Keywords:** synthetic biology, probiotic engineering, *Escherichia coli* Nissle 1917, cryptic plasmid, integrase, cell-free protein synthesis

## Abstract

*Escherichia coli* Nissle 1917 (EcN) is a probiotic microbe that has the potential to be developed as a promising chassis for synthetic biology applications. However, the molecular tools and techniques for utilizing EcN have not been fully explored. To address this opportunity, we systematically expanded the EcN-based toolbox, enabling EcN as a powerful platform for more applications. First, two EcN cryptic plasmids and other compatible plasmids were genetically engineered to enrich the manipulable plasmid toolbox for multiple gene coexpression. Next, we developed two EcN-based enabling technologies, including the conjugation strategy for DNA transfer, and quantification of protein expression capability. Finally, we expanded the EcN-based applications by developing EcN native integrase-mediated genetic engineering capabilities and establishing an *in vitro* cell-free protein synthesis (CFPS) system. Overall, this study expanded the toolbox for manipulating EcN as a commonly used probiotic chassis, providing several simplified, dependable, and predictable strategies for researchers working in synthetic biology fields.

**For Table of Contents Use Only:** 
