## Supplementary material for "Expanding the toolbox of probiotic *Escherichia coli* Nissle 1917 for synthetic biology": Plasmid Sequence

### Sheet: Plasmid sequence
	Plasmids used in this manuscript
	Plasmid	Size (bp)	Sequence (5'-3')
	pFB341	1312	GCGAAACCCGACAGGACTATAAAGATACCAGGCGTTTCCCCCTGGAAGCTCCCTCGTGCGCTCTCCTGTTCCGACCCTGCCGCTTACCGGATACCTGTCCGCCTTTCTCCCTTCGGGAAGCGTGGCGCTTTCTCATAGCTCACGCTGTTGGTATCTCGGTTCGGTGTAGGTCGTTCGCTCCAAGCTGGGCTGTGTGCACGAACCCCCCGTTCAGCCCGACCGCTGCGCCTTATCCGGTAACTATCGTCTTGAGTCCAACCCGGTAAGACACGACTTAACGCCACTGGCAACGGCCACTGGTAAGCAGGATGTGCGAGAGATGTAACGAGAGTTCTTGAAGTGGCGGCCTAACTGAGGCTACACTGAAAGGACAGTATTTGGTGACATGTCTCGCACAAG…
	pFB342	2423	GCGAAACCCGACAGGACTATAAAGATACCAGGCGTTTCCCCCTGGAAGCTCCCTCGTGCGCTCTCCTGTTCCGACCCTGCCGCTTACCGGATACCTGTCCGCCTTTCTCCCTTCGGGAAGCGTGGCGCTTTCTCATAGCTCACGCTGTTGGTATCTCGGTTCGGTGTAGGTCGTTCGCTCCAAGCTGGGCTGTGTGCACGAACCCCCCGTTCAGCCCGACCGCTGCGCCTTATCCGGTAACTATCGTCTTGAGTCCAACCCGGTAAGACACGACTTAACGCCACTGGCAACGGCCACTGGTAAGCAGGATGTGCGAGAGATGTAACGAGAGTTCTTGAAGTGGCGGCCTAACTGAGGCTACACTGAAAGGACAGTATTTGGTGACATGTCTCGCACAAG…
	pFB343	3093	GTGATGGCAATGAAAATATCCCAATTGTTGATTTTGACAGTGTGGATCTAATATCAAAAGTTGACTCAATCATTTTCGTTTTGAGTAAGAATAATGACGACAATTGTATAACCATATACAAGAAGCAATATCCAGTTCAAAACTTATCAAGAAAGAAAAATAATTTTTATGGGTTTAGCAAAAAAGAACTATCTCGAGTAGATCAAGATATGATTTCTATTGATGGTAAGGCATCTCTTGTTTTTGCTGGCGATACGGTATTTATCTACGACCAAAATGTTTTCGAGCGTTTTTTTGGCTATAAAGCATGGATAAAAAATGCTGCCACTGATTTTGTTAACAATATGTCCACTCGTTTTAAGGGATTTGTTGACTTAAGCAAATTTATTGAGCGAGTAA…
	pFB344	3136	ACAAAACAACCTATATCAGATAACAGAAGATCCCCTCACGCTGCCGCAAGCACTCAGGGCGCAAGGGCTGCTAAAGGAAGCGGAACACGTAGAAAGCCAGTCCGCAGAAACGGTGCTGACCCCGGATGAATGTCAGCTACTGGGCTATCTGGACAAGGGAAAACGCAAGCGCAAAGAGAAAGCAGGTAGCTTGCAGTGGGCTTACATGGCGATAGCTAGACTGGGCGGTTTTATGGACAGCAAGCGAACCGGAATTGCCAGCTGGGGCGCCCTCTGGTAAGGTTGGGAAGCCCTGCAAAGTAAACTGGATGGCTTTCTTGCCGCCAAGGATCTGATGGCGCAGGGGATCAAGATCTGATCAAGAGACAGGATGAGGATCGTTTCGCATGATTGAACAAG…
	pFB345	2432	GAATAAGGGACAGTGAAGAAGGAACACCCGCTCGCGGGTGGGCCTACTTCACCTATCCTGCCCGGCTGACGCCGTTGGATACACCAAGGAAAGTCTACATACTAGTAGCGGCCGCTGCAGTCCGGCAAAAAAGGGCAAGGTGTCACCACCCTGCCCTTTTTCTTTAAAACCGAAAAGATTACTTCGCGTTATGCAGGCTTCCTCGCTCACTGACTCGCTGCGCTCGGTCGTTCGGCTGCGGCGAGCGGTATCAGCTCACTCAAAGGCGGTAATACGGTTATCCACAGAATCAGGGGATAACGCAGGAAAGAACATGTGAGCAAAAGGCCAGCAAAAGGCCAGGAACCGTAAAAAGGCCGCGTTGCTGGCGTTTTTCCATAGGCTCCGCCCCCCTGACAA…
	pFB346	3003	TTGACGGCTAGCTCAGTCCTAGGTACAGTGCTAGCTACTAGAGAAAGAGGAGAAATACTAGATGCGTAAAGGCGAAGAGCTGTTCACTGGTGTCGTCCCTATTCTGGTGGAACTGGATGGTGATGTCAACGGTCATAAGTTTTCCGTGCGTGGCGAGGGTGAAGGTGACGCAACTAATGGTAAACTGACGCTGAAGTTCATCTGTACTACTGGTAAACTGCCGGTACCTTGGCCGACTCTGGTAACGACGCTGACTTATGGTGTTCAGTGCTTTGCTCGTTATCCGGACCATATGAAGCAGCATGACTTCTTCAAGTCCGCCATGCCGGAAGGCTATGTGCAGGAACGCACGATTTCCTTTAAGGATGACGGCACGTACAAAACGCGTGCGGAAGTGAA…
	pFB347	2169	GAATAAGGGACAGTGAAGAAGGAACACCCGCTCGCGGGTGGGCCTACTTCACCTATCCTGCCCGGCTGACGCCGTTGGATACACCAAGGAAAGTCTACATACTAGTAGCGGCCGCTGCAGTCCGGCAAAAAAGGGCAAGGTGTCACCACCCTGCCCTTTTTCTTTAAAACCGAAAAGATTACTTCGCGTTATGCAGGCTTCCTCGCTCACTGACTCGCTGCGCTCGGTCGTTCGGCTGCGGCGAGCGGTATCAGCTCACTCAAAGGCGGTAATACGGTTATCCACAGAATCAGGGGATAACGCAGGAAAGAACATGTGAGCAAAAGGCCAGCAAAAGGCCAGGAACCGTAAAAAGGCCGCGTTGCTGGCGTTTTTCCACAGGCTCCGCCCCCCTGACGA…
	pFB348	3266	TTGACGGCTAGCTCAGTCCTAGGTACAGTGCTAGCTACTAGAGAAAGAGGAGAAATACTAGATGCGTAAAGGCGAAGAGCTGTTCACTGGTGTCGTCCCTATTCTGGTGGAACTGGATGGTGATGTCAACGGTCATAAGTTTTCCGTGCGTGGCGAGGGTGAAGGTGACGCAACTAATGGTAAACTGACGCTGAAGTTCATCTGTACTACTGGTAAACTGCCGGTACCTTGGCCGACTCTGGTAACGACGCTGACTTATGGTGTTCAGTGCTTTGCTCGTTATCCGGACCATATGAAGCAGCATGACTTCTTCAAGTCCGCCATGCCGGAAGGCTATGTGCAGGAACGCACGATTTCCTTTAAGGATGACGGCACGTACAAAACGCGTGCGGAAGTGAA…
	pFB349	3003	TTTACGGCTAGCTCAGTCCTAGGTACTATGCTAGCTACTAGAGAAAGAGGAGAAATACTAGATGCGTAAAGGCGAAGAGCTGTTCACTGGTGTCGTCCCTATTCTGGTGGAACTGGATGGTGATGTCAACGGTCATAAGTTTTCCGTGCGTGGCGAGGGTGAAGGTGACGCAACTAATGGTAAACTGACGCTGAAGTTCATCTGTACTACTGGTAAACTGCCGGTACCTTGGCCGACTCTGGTAACGACGCTGACTTATGGTGTTCAGTGCTTTGCTCGTTATCCGGACCATATGAAGCAGCATGACTTCTTCAAGTCCGCCATGCCGGAAGGCTATGTGCAGGAACGCACGATTTCCTTTAAGGATGACGGCACGTACAAAACGCGTGCGGAAGTGAA…
	pFB350	3003	TTTACGGCTAGCTCAGTCCTAGGTATAGTGCTAGCTACTAGAGAAAGAGGAGAAATACTAGATGCGTAAAGGCGAAGAGCTGTTCACTGGTGTCGTCCCTATTCTGGTGGAACTGGATGGTGATGTCAACGGTCATAAGTTTTCCGTGCGTGGCGAGGGTGAAGGTGACGCAACTAATGGTAAACTGACGCTGAAGTTCATCTGTACTACTGGTAAACTGCCGGTACCTTGGCCGACTCTGGTAACGACGCTGACTTATGGTGTTCAGTGCTTTGCTCGTTATCCGGACCATATGAAGCAGCATGACTTCTTCAAGTCCGCCATGCCGGAAGGCTATGTGCAGGAACGCACGATTTCCTTTAAGGATGACGGCACGTACAAAACGCGTGCGGAAGTGAA…
	pFB351	3003	TTTACAGCTAGCTCAGTCCTAGGGACTGTGCTAGCTACTAGAGAAAGAGGAGAAATACTAGATGCGTAAAGGCGAAGAGCTGTTCACTGGTGTCGTCCCTATTCTGGTGGAACTGGATGGTGATGTCAACGGTCATAAGTTTTCCGTGCGTGGCGAGGGTGAAGGTGACGCAACTAATGGTAAACTGACGCTGAAGTTCATCTGTACTACTGGTAAACTGCCGGTACCTTGGCCGACTCTGGTAACGACGCTGACTTATGGTGTTCAGTGCTTTGCTCGTTATCCGGACCATATGAAGCAGCATGACTTCTTCAAGTCCGCCATGCCGGAAGGCTATGTGCAGGAACGCACGATTTCCTTTAAGGATGACGGCACGTACAAAACGCGTGCGGAAGTGAA…
	pFB352	3003	CTGATGGCTAGCTCAGTCCTAGGGATTATGCTAGCTACTAGAGAAAGAGGAGAAATACTAGATGCGTAAAGGCGAAGAGCTGTTCACTGGTGTCGTCCCTATTCTGGTGGAACTGGATGGTGATGTCAACGGTCATAAGTTTTCCGTGCGTGGCGAGGGTGAAGGTGACGCAACTAATGGTAAACTGACGCTGAAGTTCATCTGTACTACTGGTAAACTGCCGGTACCTTGGCCGACTCTGGTAACGACGCTGACTTATGGTGTTCAGTGCTTTGCTCGTTATCCGGACCATATGAAGCAGCATGACTTCTTCAAGTCCGCCATGCCGGAAGGCTATGTGCAGGAACGCACGATTTCCTTTAAGGATGACGGCACGTACAAAACGCGTGCGGAAGTGAA…
	pFB353	3003	TTTATGGCTAGCTCAGTCCTAGGTACAATGCTAGCTACTAGAGAAAGAGGAGAAATACTAGATGCGTAAAGGCGAAGAGCTGTTCACTGGTGTCGTCCCTATTCTGGTGGAACTGGATGGTGATGTCAACGGTCATAAGTTTTCCGTGCGTGGCGAGGGTGAAGGTGACGCAACTAATGGTAAACTGACGCTGAAGTTCATCTGTACTACTGGTAAACTGCCGGTACCTTGGCCGACTCTGGTAACGACGCTGACTTATGGTGTTCAGTGCTTTGCTCGTTATCCGGACCATATGAAGCAGCATGACTTCTTCAAGTCCGCCATGCCGGAAGGCTATGTGCAGGAACGCACGATTTCCTTTAAGGATGACGGCACGTACAAAACGCGTGCGGAAGTGAA…
	pFB354	4181	TTATGACAACTTGACGGCTACATCATTCACTTTTTCTTCACAACCGGCACGGAACTCGCTCGGGCTGGCCCCGGTGCATTTTTTAAATACCCGCGAGAAATAGAGTTGATCGTCAAAACCAACATTGCGACCGACGGTGGCGATAGGCATCCGGGTGGTGCTCAAAAGCAGCTTCGCCTGGCTGATACGTTGGTCCTCGCGCCAGCTTAAGACGCTAATCCCTAACTGCTGGCGGAAAAGATGTGACAGACGCGACGGCGACAAGCAAACATGCTGTGCGACGCTGGCGATATCAAAATTGCTGTCTGCCAGGTGATCGCTGATGTACTGACAAGCCTCGCGTACCCGATTATCCATCGGTGGATGGAGCGACTCGTTAATCGCTTCCATGCGCCGCAG…
	pFB355	4882	CTGATGGCTAGCTCAGTCCTAGGGATTATGCTAGCTACTAGAGTCACACAGGAAACCTACTAGATGAACACGATTAACATCGCTAAGAACGACTTCTCTGACATCGAACTGGCTGCTATCCCGTTCAACACTCTGGCTGACCATTACGGTGAGCGTTTAGCTCGCGAACAGTTGGCCCTTGAGCATGAGTCTTACGAGATGGGTGAAGCACGCTTCCGCAAGATGTTTGAGCGTCAACTTAAAGCTGGTGAGGTTGCGGATAACGCTGCCGCCAAGCCTCTCATCACTACCCTACTCCCTAAGATGATTGCACGCATCAACGACTGGTTTGAGGAAGTGAAAGCTAAGCGCGGCAAGCGCCCGACAGCCTTCCAGTTCCTGCAAGAAATCAAGCCGGAA…
	pFB356	4881	CTGATGGCTAGCTCAGTCCTAGGGATTATGCTAGCTACTAGAGTCACACAGGAAAGTACTAGATGAACACGATTAACATCGCTAAGAACGACTTCTCTGACATCGAACTGGCTGCTATCCCGTTCAACACTCTGGCTGACCATTACGGTGAGCGTTTAGCTCGCGAACAGTTGGCCCTTGAGCATGAGTCTTACGAGATGGGTGAAGCACGCTTCCGCAAGATGTTTGAGCGTCAACTTAAAGCTGGTGAGGTTGCGGATAACGCTGCCGCCAAGCCTCTCATCACTACCCTACTCCCTAAGATGATTGCACGCATCAACGACTGGTTTGAGGAAGTGAAAGCTAAGCGCGGCAAGCGCCCGACAGCCTTCCAGTTCCTGCAAGAAATCAAGCCGGAAG…
	pFB357	4879	CTGATGGCTAGCTCAGTCCTAGGGATTATGCTAGCTACTAGAGTCACACAGGACTACTAGATGAACACGATTAACATCGCTAAGAACGACTTCTCTGACATCGAACTGGCTGCTATCCCGTTCAACACTCTGGCTGACCATTACGGTGAGCGTTTAGCTCGCGAACAGTTGGCCCTTGAGCATGAGTCTTACGAGATGGGTGAAGCACGCTTCCGCAAGATGTTTGAGCGTCAACTTAAAGCTGGTGAGGTTGCGGATAACGCTGCCGCCAAGCCTCTCATCACTACCCTACTCCCTAAGATGATTGCACGCATCAACGACTGGTTTGAGGAAGTGAAAGCTAAGCGCGGCAAGCGCCCGACAGCCTTCCAGTTCCTGCAAGAAATCAAGCCGGAAGCC…
	pFB358	4880	CTGATGGCTAGCTCAGTCCTAGGGATTATGCTAGCTACTAGAGAAAGAGGAGAAATACTAGATGAACACGATTAACATCGCTAAGAACGACTTCTCTGACATCGAACTGGCTGCTATCCCGTTCAACACTCTGGCTGACCATTACGGTGAGCGTTTAGCTCGCGAACAGTTGGCCCTTGAGCATGAGTCTTACGAGATGGGTGAAGCACGCTTCCGCAAGATGTTTGAGCGTCAACTTAAAGCTGGTGAGGTTGCGGATAACGCTGCCGCCAAGCCTCTCATCACTACCCTACTCCCTAAGATGATTGCACGCATCAACGACTGGTTTGAGGAAGTGAAAGCTAAGCGCGGCAAGCGCCCGACAGCCTTCCAGTTCCTGCAAGAAATCAAGCCGGAAGC…
	pFB359	6075	TGGCGAATGGGACGCGCCCTGTAGCGGCGCATTAAGCGCGGCGGGTGTGGTGGTTACGCGCAGCGTGACCGCTACACTTGCCAGCGCCCTAGCGCCCGCTCCTTTCGCTTTCTTCCCTTCCTTTCTCGCCACGTTCGCCGGCTTTCCCCGTCAAGCTCTAAATCGGGGGCTCCCTTTAGGGTTCCGATTTAGTGCTTTACGGCACCTCGACCCCAAAAAACTTGATTAGGGTGATGGTTCACGTAGTGGGCCATCGCCCTGATAGACGGTTTTTCGCCCTTTGACGTTGGAGTCCACGTTCTTTAATAGTGGACTCTTGTTCCAAACTGGAACAACACTCAACCCTATCTCGGTCTATTCTTTTGATTTATAAGGGATTTTGCCGATTTCGGCCTATTG…
	pFB360	4778	TTATGACAACTTGACGGCTACATCATTCACTTTTTCTTCACAACCGGCACGGAACTCGCTCGGGCTGGCCCCGGTGCATTTTTTAAATACCCGCGAGAAATAGAGTTGATCGTCAAAACCAACATTGCGACCGACGGTGGCGATAGGCATCCGGGTGGTGCTCAAAAGCAGCTTCGCCTGGCTGATACGTTGGTCCTCGCGCCAGCTTAAGACGCTAATCCCTAACTGCTGGCGGAAAAGATGTGACAGACGCGACGGCGACAAGCAAACATGCTGTGCGACGCTGGCGATATCAAAATTGCTGTCTGCCAGGTGATCGCTGATGTACTGACAAGCCTCGCGTACCCGATTATCCATCGGTGGATGGAGCGACTCGTTAATCGCTTCCATGCGCCGCAG…
	pFB361	4685	TTATGACAACTTGACGGCTACATCATTCACTTTTTCTTCACAACCGGCACGGAACTCGCTCGGGCTGGCCCCGGTGCATTTTTTAAATACCCGCGAGAAATAGAGTTGATCGTCAAAACCAACATTGCGACCGACGGTGGCGATAGGCATCCGGGTGGTGCTCAAAAGCAGCTTCGCCTGGCTGATACGTTGGTCCTCGCGCCAGCTTAAGACGCTAATCCCTAACTGCTGGCGGAAAAGATGTGACAGACGCGACGGCGACAAGCAAACATGCTGTGCGACGCTGGCGATATCAAAATTGCTGTCTGCCAGGTGATCGCTGATGTACTGACAAGCCTCGCGTACCCGATTATCCATCGGTGGATGGAGCGACTCGTTAATCGCTTCCATGCGCCGCAG…
	pFB362	4736	TTATGACAACTTGACGGCTACATCATTCACTTTTTCTTCACAACCGGCACGGAACTCGCTCGGGCTGGCCCCGGTGCATTTTTTAAATACCCGCGAGAAATAGAGTTGATCGTCAAAACCAACATTGCGACCGACGGTGGCGATAGGCATCCGGGTGGTGCTCAAAAGCAGCTTCGCCTGGCTGATACGTTGGTCCTCGCGCCAGCTTAAGACGCTAATCCCTAACTGCTGGCGGAAAAGATGTGACAGACGCGACGGCGACAAGCAAACATGCTGTGCGACGCTGGCGATATCAAAATTGCTGTCTGCCAGGTGATCGCTGATGTACTGACAAGCCTCGCGTACCCGATTATCCATCGGTGGATGGAGCGACTCGTTAATCGCTTCCATGCGCCGCAG…
	pFB363	4706	TTATGACAACTTGACGGCTACATCATTCACTTTTTCTTCACAACCGGCACGGAACTCGCTCGGGCTGGCCCCGGTGCATTTTTTAAATACCCGCGAGAAATAGAGTTGATCGTCAAAACCAACATTGCGACCGACGGTGGCGATAGGCATCCGGGTGGTGCTCAAAAGCAGCTTCGCCTGGCTGATACGTTGGTCCTCGCGCCAGCTTAAGACGCTAATCCCTAACTGCTGGCGGAAAAGATGTGACAGACGCGACGGCGACAAGCAAACATGCTGTGCGACGCTGGCGATATCAAAATTGCTGTCTGCCAGGTGATCGCTGATGTACTGACAAGCCTCGCGTACCCGATTATCCATCGGTGGATGGAGCGACTCGTTAATCGCTTCCATGCGCCGCAG…
	pFB364	3155	TTATTGCCAGTCAGATGGGGCATGCGAGCGCGCAGATGGTGTTCAATGTTTACGGTGCATGGATGGCTGACAGCAGCGCAGAGCAGATCGCAATGCTGAATCAGAAGCTGGCAGATTTTGCCCCATTGATGCCCCATAGCCACGAGAACAGTACGGGAGGATTATTAAAATCAGTAAGTTAACCCCTAACGCCCGTCATGTTAACTGTGTGACGCGGGCATTTTAAAAATCACTAAAGAACGCCCAAGAGCATGTGTTTTCTTTAGTTTATTCAATGCATTAAAAAATAGTTTCGCATGAAATTCGGTAAACTTCATGTGTGCAATAATGTCCCATTCATGCCCCAAAATGCCCCAAAGCAGACATTTTTGCCCCAAGTATGCCCCACAAGTCACGTCT…
	pFB365	3161	ATCAGAGACGGGGGAATGGCTAAGTTGTTGTTAAGAGTGTGAACTCGAGAGCATAAAAGTGGATGCCCGACGCGCGGCAAAATGGTAAAAAACAGCATCAGTAGTAAGAAAAATTGAGCGAGAGAAAGGAATTTTAATGCAGGGATTTATGCATGACAAAATCAAAAATGCTTTGTAAGTGATTGATTTTGTTGAATGATTGGCGGAGAGAGGGTCTAAATTTTTAGTGTTCGACAATGCCCACCAAAGTGCTATTTTTCCTTTAAAAACAAAATATTGTCATTATTTTTTTGTTCGGTAGTGTATTGCTACTGTGCAAACAATCAGCTATTTTATGCAGTACCGTATGTATGGCGGGTTGTATGACAGGATTTTGCTATGCCAAAGAAGGCCAAGGAA…
	pFB366	3167	GCTCTTTAGACACAGTTCCACTAGGGGAGAGGATCAGCGCTTCCCACGTAGGGACACTATAGTAACTATCACCACATGCAGTAGGGAAGCTCAAACCAAATTTATGTAGCCAGCTCCTATTGGTGGTCATTCTGGTGGTCTTGACAGGAAGATAACTCTGGTTTAGCTTACTTATTAGCCACTTACTGGCAAAGGCGATCCCAGTCAGAGGAGCCAAATTTCCTGCTTTCATGCATCCTTGCGAATCCTTATGTTATTTTTATTCAACAGGTTAGCGTGAAAACTCTTCCCGGTGCATTTTGATTTTACCCTCTGCATCGGGAAAAATTGGTGGTCAAATCTGGGGTCAGGTTAGTTCGATAATGGAGTGACCCCCATATGTCCCTTAACGACGCAAAA…
	pFB367	3147	CTCTGAATGGTGGAAATCACCACGCAGATCATCCACCAGCTTCGTTTTTATAAATTAAACATCCGGGAAAATCCGACCCTGAATTGTGCATTTTTTCAGCAAATCATTTTAGTTATACGTTTGGTTATACGGTTTAAAAGTTGAATCATATACATTATTTTAAATCATGAAGTTACACGCTCAATTAAACTACTCTCGTGGACCAAATCGCCCACCGGATATCACCGGAAAGCACCGGATAAGACAGGGATAACCCGCTAATCACTTGATTGGCGGGTTTTTTTATGTTTTTTAGTCACCGAACATCACCGGATTTATAAGCTATCAGCCGGATTTTTTAGTTATACGTTTAGTTATACGGGCTGACGTATAACTAAAGCCGTATAACTAAAACCCTGT…
	pFB368	4088	TTATTGCCAGTCAGATGGGGCATGCGAGCGCGCAGATGGTGTTCAATGTTTACGGTGCATGGATGGCTGACAGCAGCGCAGAGCAGATCGCAATGCTGAATCAGAAGCTGGCAGATTTTGCCCCATTGATGCCCCATAGCCACGAGAACAGTACGGGAGGATTATTAAAATCAGTAAGTTAACCCCTAACGCCCGTCATGTTAACTGTGTGACGCGGGCATTTTAAAAATCACTAAAGAACGCCCAAGAGCATGTGTTTTCTTTAGTTTATTCAATGCATTAAAAAATAGTTTCGCATGAAATTCGGTAAACTTCATGTGTGCAATAATGTCCCATTCATGCCCCAAAATGCCCCAAAGCAGACATTTTTGCCCCAAGTATGCCCCACAAGTCACGTCT…
	pFB369	4094	ATCAGAGACGGGGGAATGGCTAAGTTGTTGTTAAGAGTGTGAACTCGAGAGCATAAAAGTGGATGCCCGACGCGCGGCAAAATGGTAAAAAACAGCATCAGTAGTAAGAAAAATTGAGCGAGAGAAAGGAATTTTAATGCAGGGATTTATGCATGACAAAATCAAAAATGCTTTGTAAGTGATTGATTTTGTTGAATGATTGGCGGAGAGAGGGTCTAAATTTTTAGTGTTCGACAATGCCCACCAAAGTGCTATTTTTCCTTTAAAAACAAAATATTGTCATTATTTTTTTGTTCGGTAGTGTATTGCTACTGTGCAAACAATCAGCTATTTTATGCAGTACCGTATGTATGGCGGGTTGTATGACAGGATTTTGCTATGCCAAAGAAGGCCAAGGAA…
	pFB370	4100	GCTCTTTAGACACAGTTCCACTAGGGGAGAGGATCAGCGCTTCCCACGTAGGGACACTATAGTAACTATCACCACATGCAGTAGGGAAGCTCAAACCAAATTTATGTAGCCAGCTCCTATTGGTGGTCATTCTGGTGGTCTTGACAGGAAGATAACTCTGGTTTAGCTTACTTATTAGCCACTTACTGGCAAAGGCGATCCCAGTCAGAGGAGCCAAATTTCCTGCTTTCATGCATCCTTGCGAATCCTTATGTTATTTTTATTCAACAGGTTAGCGTGAAAACTCTTCCCGGTGCATTTTGATTTTACCCTCTGCATCGGGAAAAATTGGTGGTCAAATCTGGGGTCAGGTTAGTTCGATAATGGAGTGACCCCCATATGTCCCTTAACGACGCAAAA…
	pFB371	4080	CTCTGAATGGTGGAAATCACCACGCAGATCATCCACCAGCTTCGTTTTTATAAATTAAACATCCGGGAAAATCCGACCCTGAATTGTGCATTTTTTCAGCAAATCATTTTAGTTATACGTTTGGTTATACGGTTTAAAAGTTGAATCATATACATTATTTTAAATCATGAAGTTACACGCTCAATTAAACTACTCTCGTGGACCAAATCGCCCACCGGATATCACCGGAAAGCACCGGATAAGACAGGGATAACCCGCTAATCACTTGATTGGCGGGTTTTTTTATGTTTTTTAGTCACCGAACATCACCGGATTTATAAGCTATCAGCCGGATTTTTTAGTTATACGTTTAGTTATACGGGCTGACGTATAACTAAAGCCGTATAACTAAAACCCTGT…
	pFB372	4088	TTATTGCCAGTCAGATGGGGCATGCGAGCGCGCAGATGGTGTTCAATGTTTACGGTGCATGGATGGCTGACAGCAGCGCAGAGCAGATCGCAATGCTGAATCAGAAGCTGGCAGATTTTGCCCCATTGATGCCCCATAGCCACGAGAACAGTACGGGAGGATTATTAAAATCAGTAAGTTAACCCCTAACGCCCGTCATGTTAACTGTGTGACGCGGGCATTTTAAAAATCACTAAAGAACGCCCAAGAGCATGTGTTTTCTTTAGTTTATTCAATGCATTAAAAAATAGTTTCGCATGAAATTCGGTAAACTTCATGTGTGCAATAATGTCCCATTCATGCCCCAAAATGCCCCAAAGCAGACATTTTTGCCCCAAGTATGCCCCACAAGTCACGTCT…
	pFB373	4094	ATCAGAGACGGGGGAATGGCTAAGTTGTTGTTAAGAGTGTGAACTCGAGAGCATAAAAGTGGATGCCCGACGCGCGGCAAAATGGTAAAAAACAGCATCAGTAGTAAGAAAAATTGAGCGAGAGAAAGGAATTTTAATGCAGGGATTTATGCATGACAAAATCAAAAATGCTTTGTAAGTGATTGATTTTGTTGAATGATTGGCGGAGAGAGGGTCTAAATTTTTAGTGTTCGACAATGCCCACCAAAGTGCTATTTTTCCTTTAAAAACAAAATATTGTCATTATTTTTTTGTTCGGTAGTGTATTGCTACTGTGCAAACAATCAGCTATTTTATGCAGTACCGTATGTATGGCGGGTTGTATGACAGGATTTTGCTATGCCAAAGAAGGCCAAGGAA…
	pFB374	4100	GCTCTTTAGACACAGTTCCACTAGGGGAGAGGATCAGCGCTTCCCACGTAGGGACACTATAGTAACTATCACCACATGCAGTAGGGAAGCTCAAACCAAATTTATGTAGCCAGCTCCTATTGGTGGTCATTCTGGTGGTCTTGACAGGAAGATAACTCTGGTTTAGCTTACTTATTAGCCACTTACTGGCAAAGGCGATCCCAGTCAGAGGAGCCAAATTTCCTGCTTTCATGCATCCTTGCGAATCCTTATGTTATTTTTATTCAACAGGTTAGCGTGAAAACTCTTCCCGGTGCATTTTGATTTTACCCTCTGCATCGGGAAAAATTGGTGGTCAAATCTGGGGTCAGGTTAGTTCGATAATGGAGTGACCCCCATATGTCCCTTAACGACGCAAAA…
	pFB375	4080	CTCTGAATGGTGGAAATCACCACGCAGATCATCCACCAGCTTCGTTTTTATAAATTAAACATCCGGGAAAATCCGACCCTGAATTGTGCATTTTTTCAGCAAATCATTTTAGTTATACGTTTGGTTATACGGTTTAAAAGTTGAATCATATACATTATTTTAAATCATGAAGTTACACGCTCAATTAAACTACTCTCGTGGACCAAATCGCCCACCGGATATCACCGGAAAGCACCGGATAAGACAGGGATAACCCGCTAATCACTTGATTGGCGGGTTTTTTTATGTTTTTTAGTCACCGAACATCACCGGATTTATAAGCTATCAGCCGGATTTTTTAGTTATACGTTTAGTTATACGGGCTGACGTATAACTAAAGCCGTATAACTAAAACCCTGT…
	pFB376	3719	TGATTGCCGAAGATGCCTGTAGCGCCGCTAGCGCCGAGCAGCACAATAACAGCATTAATCATATCTACCCGCGCATCGCCCGTGTGCGTAGCGTTGAAGAGATCCTCAACGCGTTATGATTTACATCGGTTTGCCACAATGGTCGCATCCTAAATGGGTGCGGTTGGGGATCACCAGCCTTGAAGAGTATGCCCGCCACTTTAACTGCGTGGAGGGTAACACCACGCTTTATGCCCTGCCGAAACCCGAGGTTGTCCTGCGCTGGCGTGAGCAGACCACAGATGACTTCCGCTTCTGTTTTAAGTTTCCGGCGACCATTTCGCATCAGGCAGCATTACGGCATTGCGATGATTTAGTGACTGAATTTTTGACCCGCATGTCACCGTTGGCTCCGCGCAT…
	pFB377	3741	TGATTGCCGAAGATGCCTGTAGCGCCGCTAGCGCCGAGCAGCACAATAACAGCATTAATCATATCTACCCGCGCATCGCCCGTGTGCGTAGCGTTGAAGAGATCCTCAACGCGTTATGATTTACATCGGTTTGCCACAATGGTCGCATCCTAAATGGGTGCGGTTGGGGATCACCAGCCTTGAAGAGTATGCCCGCCACTTTAACTGCGTGGAGGGTAACACCACGCTTTATGCCCTGCCGAAACCCGAGGTTGTCCTGCGCTGGCGTGAGCAGACCACAGATGACTTCCGCTTCTGTTTTAAGTTTCCGGCGACCATTTCGCATCAGGCAGCATTACGGCATTGCGATGATTTAGTGACTGAATTTTTGACCCGCATGTCACCGTTGGCTCCGCGCAT…
	pFB378	4832	GACATATCGCAGCAATCAGCGACGGGCAAGAAGAATGACTGTCTGGTGCTTTTTGATAGCGGAAAACGGAGATTTAAAAGAAAACAAAATATTTTTTTGCGTAGATAACAGCGTATTTACGTGGGTTTTAATACTTTGGTATGAACTAAAAAAGAAAAATACAACGCGCGGGTGAGTTATTAAAAATATTTCCGCAGACATACTTTCCATCGTAACGCAGCGTTAACAAAATACAGGTTGCGTTAACAACCAAGTTGAAATGATTTAATTTCTTAAATGTACGACCAGGTCCAGGGTGACAACATGAAAAACAAATTGTTATTTATGATGTTAACAATACTGGGTGCGCCTGGGATTGCAGCCGCAGCAGGTTATGATTTAGCTAATTCAGAATATAAC…
	pFB379	5814	CATCGATTTATTATGACAACTTGACGGCTACATCATTCACTTTTTCTTCACAACCGGCACGGAACTCGCTCGGGCTGGCCCCGGTGCATTTTTTAAATACCCGCGAGAAATAGAGTTGATCGTCAAAACCAACATTGCGACCGACGGTGGCGATAGGCATCCGGGTGGTGCTCAAAAGCAGCTTCGCCTGGCTGATACGTTGGTCCTCGCGCCAGCTTAAGACGCTAATCCCTAACTGCTGGCGGAAAAGATGTGACAGACGCGACGGCGACAAGCAAACATGCTGTGCGACGCTGGCGATATCAAAATTGCTGTCTGCCAGGTGATCGCTGATGTACTGACAAGCCTCGCGTACCCGATTATCCATCGGTGGATGGAGCGACTCGTTAATCGCTTCCA…
	pFB380	2742	TTATTGCCAGTCAGATGGGGCATGCGAGCGCGCAGATGGTGTTCAATGTTTACGGTGCATGGATGGCTGACAGCAGCGCAGAGCAGATCGCAATGCTGAATCAGAAGCTGGCAGATTTTGCCCCATTGATGCCCCATAGCCACGAGAACAGTACGGGAGGATTATTAAAATCAGTAAGTTAACCCCTAACGCCCGTCATGTTAACTGTGTGACGCGGGCATTTTAAAAATCACTAAAGAACGCCCAAGAGCATGTGTTTTCTTTAGTTTATTCAATGCATTAAAAAATAGTTTCGCATGAAATTCGGTAAACTTCATGTGTGCAATAATGTCCCATTCATGCCCCAAAATGCCCCAAAGCAGACATTTTTGCCCCAAGTATGCCCCACAAGTCACGTCT…
	pFB381	2745	ATCAGAGACGGGGGAATGGCTAAGTTGTTGTTAAGAGTGTGAACTCGAGAGCATAAAAGTGGATGCCCGACGCGCGGCAAAATGGTAAAAAACAGCATCAGTAGTAAGAAAAATTGAGCGAGAGAAAGGAATTTTAATGCAGGGATTTATGCATGACAAAATCAAAAATGCTTTGTAAGTGATTGATTTTGTTGAATGATTGGCGGAGAGAGGGTCTAAATTTTTAGTGTTCGACAATGCCCACCAAAGTGCTATTTTTCCTTTAAAAACAAAATATTGTCATTATTTTTTTGTTCGGTAGTGTATTGCTACTGTGCAAACAATCAGCTATTTTATGCAGTACCGTATGTATGGCGGGTTGTATGACAGGATTTTGCTATGCCAAAGAAGGCCAAGGAA…
	pFB382	2748	GCTCTTTAGACACAGTTCCACTAGGGGAGAGGATCAGCGCTTCCCACGTAGGGACACTATAGTAACTATCACCACATGCAGTAGGGAAGCTCAAACCAAATTTATGTAGCCAGCTCCTATTGGTGGTCATTCTGGTGGTCTTGACAGGAAGATAACTCTGGTTTAGCTTACTTATTAGCCACTTACTGGCAAAGGCGATCCCAGTCAGAGGAGCCAAATTTCCTGCTTTCATGCATCCTTGCGAATCCTTATGTTATTTTTATTCAACAGGTTAGCGTGAAAACTCTTCCCGGTGCATTTTGATTTTACCCTCTGCATCGGGAAAAATTGGTGGTCAAATCTGGGGTCAGGTTAGTTCGATAATGGAGTGACCCCCATATGTCCCTTAACGACGCAAAA…
	pFB383	2738	CTCTGAATGGTGGAAATCACCACGCAGATCATCCACCAGCTTCGTTTTTATAAATTAAACATCCGGGAAAATCCGACCCTGAATTGTGCATTTTTTCAGCAAATCATTTTAGTTATACGTTTGGTTATACGGTTTAAAAGTTGAATCATATACATTATTTTAAATCATGAAGTTACACGCTCAATTAAACTACTCTCGTGGACCAAATCGCCCACCGGATATCACCGGAAAGCACCGGATAAGACAGGGATAACCCGCTAATCACTTGATTGGCGGGTTTTTTTATGTTTTTTAGTCACCGAACATCACCGGATTTATAAGCTATCAGCCGGATTTTTTAGTTATACGTTTAGTTATACGGGCTGACGTATAACTAAAGCCGTATAACTAAAACCCTGT…
	pFB384	5186	TTTACGGCTAGCTCAGTCCTAGGTACTATGCTAGCTACTAGAGAAAGAGGAGAAATACTAGATGAACACGATTAACATCGCTAAGAACGACTTCTCTGACATCGAACTGGCTGCTATCCCGTTCAACACTCTGGCTGACCATTACGGTGAGCGTTTAGCTCGCGAACAGTTGGCCCTTGAGCATGAGTCTTACGAGATGGGTGAAGCACGCTTCCGCAAGATGTTTGAGCGTCAACTTAAAGCTGGTGAGGTTGCGGATAACGCTGCCGCCAAGCCTCTCATCACTACCCTACTCCCTAAGATGATTGCACGCATCAACGACTGGTTTGAGGAAGTGAAAGCTAAGCGCGGCAAGCGCCCGACAGCCTTCCAGTTCCTGCAAGAAATCAAGCCGGAAGC…
	pFB385	5186	TTTACGGCTAGCTCAGTCCTAGGTATAGTGCTAGCTACTAGAGAAAGAGGAGAAATACTAGATGAACACGATTAACATCGCTAAGAACGACTTCTCTGACATCGAACTGGCTGCTATCCCGTTCAACACTCTGGCTGACCATTACGGTGAGCGTTTAGCTCGCGAACAGTTGGCCCTTGAGCATGAGTCTTACGAGATGGGTGAAGCACGCTTCCGCAAGATGTTTGAGCGTCAACTTAAAGCTGGTGAGGTTGCGGATAACGCTGCCGCCAAGCCTCTCATCACTACCCTACTCCCTAAGATGATTGCACGCATCAACGACTGGTTTGAGGAAGTGAAAGCTAAGCGCGGCAAGCGCCCGACAGCCTTCCAGTTCCTGCAAGAAATCAAGCCGGAAGC…
	pFB386	5186	TTTACAGCTAGCTCAGTCCTAGGGACTGTGCTAGCTACTAGAGAAAGAGGAGAAATACTAGATGAACACGATTAACATCGCTAAGAACGACTTCTCTGACATCGAACTGGCTGCTATCCCGTTCAACACTCTGGCTGACCATTACGGTGAGCGTTTAGCTCGCGAACAGTTGGCCCTTGAGCATGAGTCTTACGAGATGGGTGAAGCACGCTTCCGCAAGATGTTTGAGCGTCAACTTAAAGCTGGTGAGGTTGCGGATAACGCTGCCGCCAAGCCTCTCATCACTACCCTACTCCCTAAGATGATTGCACGCATCAACGACTGGTTTGAGGAAGTGAAAGCTAAGCGCGGCAAGCGCCCGACAGCCTTCCAGTTCCTGCAAGAAATCAAGCCGGAAGC…
	pFB387	5186	CTGATGGCTAGCTCAGTCCTAGGGATTATGCTAGCTACTAGAGAAAGAGGAGAAATACTAGATGAACACGATTAACATCGCTAAGAACGACTTCTCTGACATCGAACTGGCTGCTATCCCGTTCAACACTCTGGCTGACCATTACGGTGAGCGTTTAGCTCGCGAACAGTTGGCCCTTGAGCATGAGTCTTACGAGATGGGTGAAGCACGCTTCCGCAAGATGTTTGAGCGTCAACTTAAAGCTGGTGAGGTTGCGGATAACGCTGCCGCCAAGCCTCTCATCACTACCCTACTCCCTAAGATGATTGCACGCATCAACGACTGGTTTGAGGAAGTGAAAGCTAAGCGCGGCAAGCGCCCGACAGCCTTCCAGTTCCTGCAAGAAATCAAGCCGGAAGC…
	pFB388	5186	TTTATGGCTAGCTCAGTCCTAGGTACAATGCTAGCTACTAGAGAAAGAGGAGAAATACTAGATGAACACGATTAACATCGCTAAGAACGACTTCTCTGACATCGAACTGGCTGCTATCCCGTTCAACACTCTGGCTGACCATTACGGTGAGCGTTTAGCTCGCGAACAGTTGGCCCTTGAGCATGAGTCTTACGAGATGGGTGAAGCACGCTTCCGCAAGATGTTTGAGCGTCAACTTAAAGCTGGTGAGGTTGCGGATAACGCTGCCGCCAAGCCTCTCATCACTACCCTACTCCCTAAGATGATTGCACGCATCAACGACTGGTTTGAGGAAGTGAAAGCTAAGCGCGGCAAGCGCCCGACAGCCTTCCAGTTCCTGCAAGAAATCAAGCCGGAAGC…
	pFB389	2486	AGATCAAAGGATCTTCTTGAGATCCTTTTTTTCTGCGCGTAATCTGCTGCTTGCAAACAAAAAAACCACCGCTACCAGCGGTGGTTTGTTTGCCGGATCAAGAGCTACCAACTCTTTTTCCGAAGGTAACTGGCTTCAGCAGAGCGCAGATACCAAATACTGTTCTTCTAGTGTAGCCGTAGTTAGGCCACCACTTCAAGAACTCTGTAGCACCGCCTACATACCTCGCTCTGCTAATCCTGTTACCAGTGGCTGCTGCCAGTGGCGATAAGTCGTGTCTTACCGGGTTGGACTCAAGACGATAGTTACCGGATAAGGCGCAGCGGTCGGGCTGAACGGGGGGTTCGTGCACACAGCCCAGCTTGGAGCGAACGACCTACACCGAACTGAGATACCTAC…
	pFB390	2207	TTGACGGCTAGCTCAGTCCTAGGTACAGTGCTAGCGCTCTCCTGTTCCTGCCTTTGTTTTAGAGCTAGAAATAGCAAGTTAAAATAAGGCTAGTCCGTTATCAACTTGAAAAAGTGGCACCGAGTCGGTGCTTTTTTTACTAGTAGCGGCCGCTGCAGTCCGGCAAAAAAGGGCAAGGTGTCACCACCCTGCCCTTTTTCTTTAAAACCGAAAAGATTACTTCGCGTTATGCAGGCTTCCTCGCTCACTGACTCGCTGCGCTCGGTCGTTCGGCTGCGGCGAGCGGTATCAGCTCACTCAAAGGCGGTAATACGGTTATCCACAGAATCAGGGGATAACGCAGGAAAGAACATGTGAGCAAAAGGCCAGCAAAAGGCCAGGAACCGTAAAAAGGCCGCG…
	pFB391	2207	TTGACGGCTAGCTCAGTCCTAGGTACAGTGCTAGCCTATCGTCTTGAGTCCAACCGTTTTAGAGCTAGAAATAGCAAGTTAAAATAAGGCTAGTCCGTTATCAACTTGAAAAAGTGGCACCGAGTCGGTGCTTTTTTTACTAGTAGCGGCCGCTGCAGTCCGGCAAAAAAGGGCAAGGTGTCACCACCCTGCCCTTTTTCTTTAAAACCGAAAAGATTACTTCGCGTTATGCAGGCTTCCTCGCTCACTGACTCGCTGCGCTCGGTCGTTCGGCTGCGGCGAGCGGTATCAGCTCACTCAAAGGCGGTAATACGGTTATCCACAGAATCAGGGGATAACGCAGGAAAGAACATGTGAGCAAAAGGCCAGCAAAAGGCCAGGAACCGTAAAAAGGCCGCG…
	pFB392	2207	TTGACGGCTAGCTCAGTCCTAGGTACAGTGCTAGCGTTACCTCGGTTCAAAGAGTGTTTTAGAGCTAGAAATAGCAAGTTAAAATAAGGCTAGTCCGTTATCAACTTGAAAAAGTGGCACCGAGTCGGTGCTTTTTTTACTAGTAGCGGCCGCTGCAGTCCGGCAAAAAAGGGCAAGGTGTCACCACCCTGCCCTTTTTCTTTAAAACCGAAAAGATTACTTCGCGTTATGCAGGCTTCCTCGCTCACTGACTCGCTGCGCTCGGTCGTTCGGCTGCGGCGAGCGGTATCAGCTCACTCAAAGGCGGTAATACGGTTATCCACAGAATCAGGGGATAACGCAGGAAAGAACATGTGAGCAAAAGGCCAGCAAAAGGCCAGGAACCGTAAAAAGGCCGCG…
	pFB393	2207	TTGACGGCTAGCTCAGTCCTAGGTACAGTGCTAGCTACTTGCTGTAACTACTTGCGTTTTAGAGCTAGAAATAGCAAGTTAAAATAAGGCTAGTCCGTTATCAACTTGAAAAAGTGGCACCGAGTCGGTGCTTTTTTTACTAGTAGCGGCCGCTGCAGTCCGGCAAAAAAGGGCAAGGTGTCACCACCCTGCCCTTTTTCTTTAAAACCGAAAAGATTACTTCGCGTTATGCAGGCTTCCTCGCTCACTGACTCGCTGCGCTCGGTCGTTCGGCTGCGGCGAGCGGTATCAGCTCACTCAAAGGCGGTAATACGGTTATCCACAGAATCAGGGGATAACGCAGGAAAGAACATGTGAGCAAAAGGCCAGCAAAAGGCCAGGAACCGTAAAAAGGCCGCG…
	pFB394	2207	TTGACGGCTAGCTCAGTCCTAGGTACAGTGCTAGCGGATAGTTTTTGGAGCGGGCGTTTTAGAGCTAGAAATAGCAAGTTAAAATAAGGCTAGTCCGTTATCAACTTGAAAAAGTGGCACCGAGTCGGTGCTTTTTTTACTAGTAGCGGCCGCTGCAGTCCGGCAAAAAAGGGCAAGGTGTCACCACCCTGCCCTTTTTCTTTAAAACCGAAAAGATTACTTCGCGTTATGCAGGCTTCCTCGCTCACTGACTCGCTGCGCTCGGTCGTTCGGCTGCGGCGAGCGGTATCAGCTCACTCAAAGGCGGTAATACGGTTATCCACAGAATCAGGGGATAACGCAGGAAAGAACATGTGAGCAAAAGGCCAGCAAAAGGCCAGGAACCGTAAAAAGGCCGCG…
	pFB395	2207	TTGACGGCTAGCTCAGTCCTAGGTACAGTGCTAGCGATAACTACCCTCTATCCACGTTTTAGAGCTAGAAATAGCAAGTTAAAATAAGGCTAGTCCGTTATCAACTTGAAAAAGTGGCACCGAGTCGGTGCTTTTTTTACTAGTAGCGGCCGCTGCAGTCCGGCAAAAAAGGGCAAGGTGTCACCACCCTGCCCTTTTTCTTTAAAACCGAAAAGATTACTTCGCGTTATGCAGGCTTCCTCGCTCACTGACTCGCTGCGCTCGGTCGTTCGGCTGCGGCGAGCGGTATCAGCTCACTCAAAGGCGGTAATACGGTTATCCACAGAATCAGGGGATAACGCAGGAAAGAACATGTGAGCAAAAGGCCAGCAAAAGGCCAGGAACCGTAAAAAGGCCGCG…
